# Accelerated growth increases the somatic epimutation rate in trees

**DOI:** 10.1101/2024.05.07.592680

**Authors:** M Zhou, G Schmied, M Bradatsch, G Resente, R Hazarika, I Kakoulidou, M Costa, M Serra, E Uhl, RJ Schmitz, T Hilmers, A Toraño Caicoya, A Crivellaro, H Pretzsch, F Johannes

**Affiliations:** Plant Epigenomics, Technical University of Munich, Freising, Germany; Chair for Forest Growth and Yield Science, Technical University of Munich, Freising, Germany; Department of Agricultural, Forest and Food Sciences, University of Torino, Grugliasco (TO), Italy; Department of Botany and Landscape Ecology, University of Greifswald, Greifswald, Germany; Department of Genetics, University of Georgia, Athens, GA, USA

**Keywords:** Fagus sylvatica, DNA methylation, epimutation rate, somatic epigenetic drift, somatic evolution, somatic epimutation, tree epigenomics

## Abstract

Trees are critical components of ecosystems and of major economic importance. Due to their extraordinary longevity and well-defined modular architecture they have also emerged as model systems to study the long-term accumulation of somatic mutations in plants. Coupled with retrospective life-history and environmental data, trees can offer unique insights into mutational processes that would be difficult to obtain with prospective studies. In addition to genetic mutations, somatic epimutations in the form of stochastic gains and losses of DNA cytosine methylation have been shown to accumulate rapidly during ontogeny. One hypothesis is that somatic epimutations originate from DNA methylation maintenance errors during mitotic cell divisions, which would predict that their rate of accumulation scales with growth rate, rather than with age.
