## Supplemental Table 1 for "Accelerated growth increases the somatic epimutation rate in trees"

### Sheet: Sheet1
Table S1: Sequencing and mapping summary
Tree	Sample_ID	WGBS	#Raw_reads	#Clean_reads	#Unique_ alignments	#Not_unique_alignment	%Mapping_ efficiency	%Mapping_ rate	%Genome_ coverage	Sequencing_depth	CG_rc_meth_lvl	CHG_rc_meth_lvl	CHH_rc_meth_lvl	CG_methylation_ level	CHG_methylation_level	CHH_methylation_level
171	171-WA1-25.3	FCHTMVTDSXY_L4_BEElpmMAAWAAA-13	150083548	144787563	64523641	34390577	44.6	68.32	74.6731	27.1809	0.623843	0.367706	0.0343368	0.610759	0.349592	0.027701
171	171-W1.2A-38	FCHTMVTDSXY_L4_BEElpmMAAWCAA-18	150741789	145209897	64695560	38098707	44.6	70.79	74.0141	27.5001	0.625521	0.371853	0.0370468	0.623701	0.365333	0.0303542
171	171-O1.1A-38.5	FCHYWH5DSXY_L2_BEEzpxnH000634-9	84584490	82652486	36001930	24845423	43.6	73.62	70.0104	14.8734	0.629416	0.37952	0.0434856	0.667179	0.423697	0.036972
171	171-W1.2-38-sample1	FCHYWH5DSXY_L2_BEEzpxnH000635-16	84792627	82838205	35987716	26862240	43.4	75.87	70.5166	14.8217	0.631334	0.381828	0.0423891	0.676459	0.437121	0.0360882
171	171-AW-25.3	FCHYWH5DSXY_L2_BEEzpxnH000636-18	84863655	82853103	37777322	23488895	45.6	73.95	71.3618	15.6014	0.62687	0.372498	0.0366497	0.655627	0.402191	0.0309628
171	171-O1.1-A-38.5	FCHYWH5DSXY_L2_BEEzpxnH000637-19	84918703	83046825	35251697	21060223	42.4	67.81	71.5319	14.8396	0.627247	0.376589	0.040398	0.651299	0.39886	0.0342217
171	171-O1.1A-39.4	FCHYWH5DSXY_L2_BEEzpxnH000639-21	85176527	83259990	35476874	24015423	42.6	71.45	69.7354	14.4527	0.630511	0.379482	0.0418989	0.677866	0.433989	0.0363955
171	171-O1A1-30.6	FCHYWHYDSXY_L4_BEEzpxnH000658-54	85941302	84267065	39325604	23310942	46.7	74.33	70.4666	17.398	0.626901	0.374618	0.0433949	0.636829	0.384016	0.035432
171	171-O1.1-A1-37.8	FCHYWHYDSXY_L4_BEEzpxnH000660-56	84627000	83049620	38058699	22352696	45.8	72.74	71.6988	16.7348	0.631211	0.383442	0.0451881	0.660046	0.413312	0.0389482
171	171-O1-A-36.0	FCHYWHYDSXY_L4_BEEzpxnH000666-62	75716444	74126546	35195841	20781227	47.5	75.52	71.4213	15.0608	0.62835	0.378356	0.0434734	0.650022	0.392508	0.036475
109	109-N1-36.6-sample2	FCHYWH5DSXY_L2_BEEzpxnH000641-26	85386270	83515747	40356483	24240289	48.3	77.35	71.4233	17.0408	0.625627	0.366117	0.0369972	0.65707	0.394744	0.0309358
109	109-N22-33A	FCHYWH5DSXY_L2_BEEzpxnH000643-28	84770747	82748729	37580614	23694755	45.4	74.05	71.5261	15.5389	0.626904	0.367516	0.0377896	0.654016	0.391731	0.0313328
109	109-N21-35.3A-sample1	FCHYWH5DSXY_L2_BEEzpxnH000646-32	85781898	83838891	37873380	23602221	45.2	73.33	71.2067	15.8033	0.623625	0.362905	0.0357891	0.642527	0.372892	0.0290719
109	109-S-31.8-A	FCHYWH5DSXY_L2_BEEzpxnH000647-36	85421061	83419047	32616792	22101371	39.1	65.59	69.0788	13.7608	0.628027	0.369347	0.0384499	0.675493	0.420435	0.0325411
109	109-N21-32A	FCHYWH5DSXY_L3_BEEzpxnH000648-40	84822321	82960826	33936211	21448460	40.9	66.76	70.3156	14.9052	0.625828	0.365924	0.0375254	0.65974	0.399578	0.0314596
109	109-S35.6-A1	FCHYWH5DSXY_L3_BEEzpxnH000651-45	86330153	84441127	38139345	23869647	45.2	73.43	71.0977	16.8125	0.625007	0.365255	0.0369936	0.655134	0.392907	0.0312914
109	109-S35.7-A21	FCHYWHYDSXY_L4_BEEzpxnH000664-60	82487437	80713113	38124785	24035138	47.2	77.01	71.3127	16.3366	0.628297	0.369483	0.0429352	0.666347	0.404806	0.0360097
