## Supplemental Table 3 for "Accelerated growth increases the somatic epimutation rate in trees"

### Sheet: Sheet1
Table S3: Epimutation rates by genomic feature
Tree	Context	Feature	Alpha	Alpha SE	Beta	Beta SE	p-value	var(residual)
171	CG site	Global	4.68854e-06	3.77239e-07	6.49623e-06	5.22685e-07	6.52154e-09	3.19332e-08
171	CG region	Global	6.78568e-06	4.62013e-07	9.44809e-06	6.43286e-07	2.12351e-10	4.86933e-08
171	CG site	gbM	9.65811e-06	9.59637e-07	5.61748e-06	5.58157e-07	2.09479e-07	5.36881e-08
109	CG site	Global	3.83014e-06	4.09369e-07	5.35539e-06	5.72389e-07	9.98795e-06	2.29272e-08
109	CG region	Global	4.98681e-06	7.372e-07	6.95619e-06	1.02833e-06	0.000616606	7.77275e-08
109	CG site	gbM	5.93958e-06	1.01772e-06	3.32234e-06	5.69267e-07	0.00325361	4.68186e-08
Alpha is methylation gain rate. Beta is methylation loss rate.
p-value is from F-test. F-test compares neutral model and null model.
var(residual) is the variation of residual. Residual is the observed methylation divergence minus the model predicted methylation divergence.
